# Primate Cerebellar Scaling in Connection to the Cerebrum: A 34-Species Phylogenetic Comparative Analysis

**DOI:** 10.1101/2023.03.15.532597

**Authors:** Neville Magielse, Roberto Toro, Vanessa Steigauf, Mahta Abbaspour, Simon B. Eickhoff, Katja Heuer, Sofie L. Valk

## Abstract

The cerebellum has increasingly been recognized for its role in diverse functional processes. The reciprocally connected cerebello-cerebral system may scaffold both brain size increase and advanced associative abilities, evolving highly coordinately in primates. In parallel, functional cerebello-cerebral modules have undergone reorganization and cerebellar lobules crura I-II (the ansiform area across mammals) have been reported to be specifically expanded in humans. Here we manually segmented 63 cerebella (34 primate species; 9 infraorders) and 30 crura I-II (13 species; 8 infraorders). We show that both constraints and reorganization may shape the evolution of the primate cerebello-cerebral system. Using phylogenetic generalized least squares, we find that the cerebellum scales isometrically with the cerebral cortex, whereas crura I-II scale hyper-allometrically versus both. Our phylogenetic analyses evidence primate-general crura I-II hyperscaling in contrast to virtually isometric cerebello-cerebral scaling. Crura I-II hyperscaling may be important for associative and cognitive brain functions in an evolutionary context.
