## Supplemental File S1 for "Primate Cerebellar Scaling in Connection to the Cerebrum: A 34-Species Phylogenetic Comparative Analysis"

Group	Specimens	SpecimenID	SNR	Voxel size x,y,z	Volume dimensions x,y,z	In vivo	Extracted	Provenance	Damage
Lemuriformes	Aye-aye	AyeAyeDaubentoni_cb56	4.875.669	0.300781,0.300781,0.300000	147,207,117	No	No	MNHN
Lemuriformes	Black-and-white ruffed lemur	VariNoirEtBlancL_4d0e	36.032.672	0.300781,0.300000,0.300781	180,200,140	No	No	MNHN	Huge damage, but reconstruction appears succesful. Most of the damage was well-encapsulated.
Lemuriformes	Coquerel's mouse lemur	MicrocebeDeCoque_e3a9	22.380.103	0.300481,0.300000,0.300481	373,334,290	No	No	MNHN
Lemuriformes	Grey mouse lemur	MicrocebeMignonM_ca6c	30.972.032	0.250000,0.250000,0.250000	184,232,136	No	No	MNHN
Lemuriformes	Mongoose lemur	LemurMongosLemur_b941	33.001.245	0.300000,0.300000,0.300000	200,354,230	No	No	MNHN	One medium-sized encapsuled damage. Could easily be reconstructed.
Lemuriformes	Red-tailed sportive lemur	LepilemurAQueueR_309f	14.766.418	0.250000,0.250000,0.250000	228,256,188	No	No	MNHN
Lemuriformes	Ring-tailed lemur	MakiCattaLemurCa_dec8	52.643.926	0.250000,0.250000,0.250000	156,200,124	No	Yes	MNHN
Loridae	Red slender loris	NycticebusTardig_08cb	43.942.364	0.250000,0.250000,0.250000	104,112,92	No	Yes	MNHN
Galagonidae	Demidoff's galago	GalagoDemidoviiG_6cf3	67.024.663	0.250000,0.250000,0.250000	184,244,324	No	No	MNHN	Cerebellum deformed, but otherwise no holes or shears. Volumtric estimations appear to be reasonably confident.
Cebidae	Black-pencilled marmoset	OuistitiAPinceau_b4aa	62.405.368	0.250000,0.250000,0.250000	112,144,100	No	Yes	MNHN	Two-sided medium-sized encapsuled damage. Could easily be reconstructed.
Cebidae	Cotton-top tamarin	MarsousetOedipom_e834	12.311.488	0.250000,0.200000,0.250000	156,390,228	No	Yes	MNHN
Cebidae	Douroucouli	DouroucouliAotus_091c	23.467.033	0.250000,0.250000,0.250000	240,364,240	No	No	MNHN
Cebidae	Squirrel monkey	SaimiriCassiquia_7176	41.322.912	0.250000,0.250000,0.250000	132,180,124	No	Yes	MNHN
Cebidae	Squirrel monkey	SaimiriCassiquia_eb44	58.736.239	0.250000,0.250000,0.250000	148,172,100	No	Yes	MNHN	Cerebellum deformed, but otherwise no holes or shears. Volumtric estimations should be reasonably confident.
Cebidae	Tufted capuchin	ApelleCebusApell_f4b9	25.967.469	0.275000,0.280000,0.275000	208,258,175	No	No	MNHN
Cebidae	White-faced sapajou	SapajouCapucinCe_d971	64.726.325	0.283333,0.283333,0.280000	160,223,142	No	Yes	MNHN	Reconstructed shear damage confidently.
Atelidae	Black spider monkey	Atele_6717	27.616.636	0.275000,0.280000,0.275000	237,286,248	No	No	MNHN	Damage (holes) were confidently reconstructed.
Atelidae	Black spider monkey	AteleAtelesAter_7245	10.143.618	0.299107,0.300000,0.299107	204,314,201	No	No	MNHN	Small artifacts or damages were confidently reconstructed.
Atelidae	Red howler monkey	HurleurRouxAloua_47da	23.506.789	0.250000,0.250000,0.250000	404,368,288	No	No	MNHN
Atelidae	Woolly monkey	SingeLaineuxLago_0f84	46.848.985	0.250000,0.250000,0.250000	240,276,196	No	Yes	MNHN
Cercopithecini	Green monkey	VervetCercopithe_72ae	37.202.215	0.300000,0.300000,0.300000	200,260,157	No	Yes	MNHN
Cercopithecini	Moustached guenon	MoustacLasiopygi_23cc	26.179.661	0.250000,0.250000,0.250000	216,264,176	No	Yes	MNHN
Papionini	Crab-eating macaque	MacacaFascicular_3a21	73.468.348	0.175000,0.175000,0.175000	321,405,254	No	Yes	BC
Papionini	Grey-cheeked mangabey	MangabeyCercoceb_4458	77.296.949	0.300000,0.300000,0.300000	213,186,148	No	Yes	MNHN	Small artifacts or damages were confidently reconstructed.
Papionini	Hamadryas baboon	BabouinCercopith_a723	27.450.182	0.234375,0.234375,0.230000	301,347,220	No	Yes	MNHN
Papionini	Rhesus monkey	MacacaMulatta_875f	23.026.813	0.250000,0.250000,0.250000	200,244,172	No	Yes	MNHN
Papionini	Rhesus monkey	MacaqueRhesusMac_bdf8	28.455.507	0.250000,0.250000,0.250000	183,235,148	No	Yes	MNHN	Small artifacts or damages were confidently reconstructed.
Papionini	Sooty mangabey	MangabeyCouronne_6b65	13.981.896	0.200000,0.200000,0.200000	301,360,241	No	Yes	MNHN
Colobinae	Hanuman langur	LangurIndienPith_8390	34.094.965	0.250000,0.250000,0.250000	244,268,196	No	Yes	MNHN	Small damages could be confidently reconstructed.
Colobinae	Indochinese lutung	PithecusGermaini_6a2c	49.835.598	0.300000,0.300000,0.300000	234,377,447	No	No	MNHN
Colobinae	King colobus	ColobeColobusPol_6118	55.298.066	0.275000,0.280000,0.275000	193,243,186	No	Yes	MNHN	Small artifacts or damages were confidently reconstructed.
Hominoidea	Bonobo	Bonobo_brian	20.006.375	0.703125,0.703125,0.600000	140,165,162	Yes	No	NCBR	Low quality or damage. Problems mostly arise within the cerebellum, so could be confidently reconstructed.
Hominoidea	Chimpanzee	Abby_Yerkes	25.800.442	1.000000,1.000000,1.000000	256,256,256	Yes	No	NCBR
Hominoidea	Chimpanzee	Amanda_Yerkes	34.325.961	1.000000,1.000000,1.000000	256,256,256	Yes	No	NCBR
Hominoidea	Chimpanzee	Artemus_Yerkes	13.204.831	1.000000,1.000000,1.000000	256,256,256	Yes	No	NCBR
Hominoidea	Chimpanzee	Arthur_Yerkes	1.460.989	1.000000,1.000000,1.000000	256,256,256	Yes	No	NCBR
Hominoidea	Chimpanzee	Azalea_Yerkes	27.448.508	1.000000,1.000000,1.000000	256,256,256	Yes	No	NCBR
Hominoidea	Chimpanzee	Barbara_Yerkes	25.584.549	1.000000,1.000000,1.000000	256,256,256	Yes	No	NCBR
Hominoidea	Chimpanzee	Barney_Yerkes	9.238.646	1.000000,1.000000,1.000000	256,256,256	Yes	No	NCBR
Hominoidea	Chimpanzee	Carl_Yerkes	14.113.648	1.000000,1.000000,1.000000	256,256,256	Yes	No	NCBR
Hominoidea	Chimpanzee	David_Yerkes	32.917.637	1.000000,1.000000,1.000000	256,256,256	Yes	No	NCBR
Hominoidea	Gibbon	Gibbon_buddy	40.015.526	0.546875,0.546875,0.600000	118,147,94	Yes	No	NCBR	Damage (holes) were decently, but not perfectly, reconstructed.
Hominoidea	Gorilla	GorillaBeringeiG_0854	14.695.361	0.600006,0.517857,0.517857	160,224,160	Yes	No	NCBR	Huge damage, that took great effort to reconstruct. 3D-renders and inspection in all planes pointed towards good reconstruction. Imperfect estimates must be expected.
Hominoidea	Gorilla	Gorilla_kinyani	11.730.491	0.703125,0.703125,0.600000	134,175,164	No	Yes	BC
Hominoidea	Human	Human_51058		1.000000,1.000000,1.000000	256,256,256	Yes	No	ABIDE I
Hominoidea	Human	Human_51060		1.000000,1.000000,1.000000	256,256,256	Yes	No	ABIDE I
Hominoidea	Human	Human_51061		1.000000,1.000000,1.000000	256,256,256	Yes	No	ABIDE I
Hominoidea	Human	Human_51062		1.000000,1.000000,1.000000	256,256,256	Yes	No	ABIDE I
Hominoidea	Human	Human_51063		1.000000,1.000000,1.000000	256,256,256	Yes	No	ABIDE I
Hominoidea	Human	Human_51114		1.000000,1.000000,1.000000	256,256,256	Yes	No	ABIDE I
Hominoidea	Human	Human_51116		1.000000,1.000000,1.000000	256,256,256	Yes	No	ABIDE I
Hominoidea	Human	Human_51118		1.000000,1.000000,1.000000	256,256,256	Yes	No	ABIDE I
Hominoidea	Human	Human_51152		1.000000,1.000000,1.000000	256,256,256	Yes	No	ABIDE I
Hominoidea	Human	Human_51153		1.000000,1.000000,1.000000	256,256,256	Yes	No	ABIDE I
Hominoidea	Orangutan	Orangoutan_80bb	1.581.446	0.400000,0.400000,0.400000	210,240,210	No	No	MNHN
